# Comparative transcriptional analysis of the satellite glial cell injury response

**DOI:** 10.1101/2021.11.22.469443

**Authors:** Sara Elgaard Jager, Lone Tjener Pallesen, Lin Lin, Francesca Izzi, Alana Miranda Pinheiro, Sara Villa-Hernandez, Paolo Cesare, Christian Bjerggaard Vaegter, Franziska Denk

**Affiliations:** Wolfson Centre for Age-Related Diseases, Institute of Psychiatry, Psychology and Neuroscience, King’s College London, Guy’s Campus, London, United Kingdom; Department of Biomedicine, Danish Research Institute of Translational Neuroscience—DANDRITE, Nordic-EMBL Partnership for Molecular Medicine, Aarhus University, Aarhus C, Denmark; Department of Biomedicine, Aarhus University, Denmark & Steno Diabetes Center Aarhus, Denmark; NMI Natural and Medical Sciences Institute at the University of Tübingen, Tübingen, Germany

## Abstract

Satellite glial cells (SGCs) tightly surround and support primary sensory neurons in the peripheral nervous system and are increasingly recognized for their involvement in the development of neuropathic pain following nerve injury. The SGCs are difficult to investigate due to their flattened shape and tight physical connection to neurons *in vivo* and their rapid changes in phenotype and protein expression when cultured *in vitro*. Consequently, several aspects of SGC function under normal conditions as well as after a nerve injury remain to be explored. The recent advance in single cell RNAseq technologies has enabled a new approach to investigate SGCs. Here we publish a dataset from mice subjected to sciatic nerve injury as well as a dataset from dorsal root ganglia cells after 3 days in culture. We use a meta-analysis approach to compare the injury response with that in other published datasets and conclude that SGCs share a common signature following sciatic nerve crush and sciatic ligation, involving transcriptional regulation of cholesterol biosynthesis. We also observed a considerable transcriptional change when culturing SGCs, suggesting that some differentiate into a specialised *in vitro* state, while others start resembling Schwann cell-like precursors. The datasets are available via the Broad Institute Single Cell Portal.
