## Supplementary Wang et al 7d for "Comparative transcriptional analysis of the satellite glial cell injury response"

### Sheet: Explanation
This excel sheet contains the differentially expressed genes in the various cell types in Wang et al.'s dataset.
The differentially expressed genes are detected between naïve and 7 days after sciatic nerve ligation.
Each tab contains the differentially expressed genes from each cell type with the following cut off values: percent expressed 10%, log fold change 0.25 and adj p-value at 0.05
It is clear that neuronal genes such as Sprr1a, Atf3 and Gal are also detected in the non-neuronal cells suggesting neuronal background contamination.

### Sheet: Neuron_7d
	p_val	avg_logFC	pct.1	pct.2	p_val_adj
Sprr1a	0	3.01353	0.96	0.005	0
Npy	0	1.64587	0.97	0.044	0
Nts	0	1.51138	0.863	0.085	0
Gal	9.17574e-269	2.66961	0.97	0.293	2.49846e-264
Ecel1	2.9225e-211	0.579396	0.469	0.023	7.95769e-207
Tubb6	6.27309e-210	0.437411	0.558	0.064	1.7081e-205
Atf3	9.26831e-201	1.2365	0.888	0.376	2.52367e-196
Fgf3	1.22778e-191	0.267645	0.376	0.004	3.34313e-187
Sez6l	1.62855e-186	0.460125	0.455	0.034	4.43439e-182
Gm10076	3.06646e-176	0.463984	0.999	0.988	8.34966e-172
Stmn4	1.4896e-157	1.05079	0.878	0.402	4.05602e-153
Cryba2	3.09755e-155	0.373039	0.463	0.065	8.43433e-151
Ucn	3.83565e-154	0.299131	0.332	0.01	1.04441e-149
Sema6a	1.50353e-151	0.535744	0.515	0.103	4.09396e-147
Kif22	6.33027e-135	1.12193	0.844	0.479	1.72367e-130
Uba52	3.83154e-134	0.316265	0.994	0.98	1.04329e-129
Flrt3	2.41261e-128	0.691489	0.684	0.294	6.5693e-124
Tnfrsf12a	1.6101e-125	0.419213	0.55	0.159	4.38414e-121
Csf1	2.36092e-119	0.356015	0.576	0.185	6.42855e-115
Smim3	8.30468e-118	0.347928	0.538	0.153	2.26128e-113
Lmo7	8.24782e-115	0.403368	0.447	0.095	2.2458e-110
Abca1	1.78206e-109	0.46466	0.823	0.511	4.85236e-105
Chst2	5.61825e-108	0.485623	0.584	0.208	1.52979e-103
Chl1	4.44202e-105	0.657499	0.782	0.408	1.20952e-100
Sox11	3.83913e-99	1.28441	0.87	0.607	1.04536e-94
Aspscr1	1.30116e-98	0.806173	0.893	0.654	3.54293e-94
Tgfb1	1.33576e-97	0.442602	0.602	0.222	3.63714e-93
Sdc1	1.55536e-96	0.591921	0.686	0.348	4.2351e-92
Mt2	9.35031e-95	0.461555	0.913	0.619	2.546e-90
Gadd45a	4.19109e-92	0.789614	0.901	0.684	1.14119e-87
Rhoq	4.46356e-91	0.719137	0.947	0.833	1.21538e-86
Anxa1	7.28749e-87	0.467909	0.196	0.007	1.98431e-82
Itga7	2.33021e-85	0.747224	0.882	0.669	6.34492e-81
Nsg1	6.27615e-82	0.557681	0.813	0.492	1.70893e-77
Socs3	2.8505e-81	0.503263	0.819	0.521	7.76162e-77
Rpl35	1.28599e-80	0.32915	1	0.996	3.50162e-76
Serpinb1a	3.62595e-80	0.565754	0.733	0.411	9.87309e-76
Iscu	6.93278e-79	-0.266531	0.992	0.991	1.88773e-74
Phlda1	3.43276e-78	0.656286	0.806	0.556	9.34706e-74
Myo10	7.28476e-78	0.330796	0.589	0.272	1.98357e-73
Bcat1	2.39571e-77	0.293704	0.527	0.208	6.52328e-73
Cdkn1a	6.51728e-77	0.966093	0.855	0.594	1.77459e-72
Phlda3	4.60209e-74	0.304801	0.738	0.433	1.2531e-69
Gadd45g	6.8511e-73	0.753418	0.913	0.74	1.86549e-68
Rab3a	7.853e-72	-0.295922	0.992	0.999	2.13829e-67
Nme2	8.5598e-72	0.282139	0.939	0.83	2.33075e-67
Cited2	1.54967e-69	0.454883	0.693	0.426	4.21959e-65
Mt1	2.13942e-68	0.582369	0.984	0.919	5.82541e-64
Col5a3	8.90995e-68	0.252998	0.594	0.28	2.42609e-63
Apba2	4.35633e-66	0.431716	0.909	0.74	1.18618e-61
Gap43	1.3267e-65	1.0211	0.97	0.863	3.61247e-61
Stmn2	3.54314e-65	0.490166	1	1	9.64763e-61
Camk1	4.80124e-65	0.618148	0.926	0.827	1.30733e-60
Zfp36	1.19308e-64	0.311787	0.676	0.337	3.24864e-60
Jun	2.44173e-64	0.521934	0.945	0.798	6.64859e-60
Klf6	2.7288e-64	0.516417	0.919	0.76	7.43024e-60
Rhoc	1.09294e-61	0.502611	0.927	0.75	2.97597e-57
Tnik	5.76351e-61	0.422362	0.789	0.584	1.56935e-56
Vgf	6.96031e-61	0.411797	0.867	0.682	1.89522e-56
Isl2	8.56723e-61	-0.397301	0.841	0.91	2.33277e-56
Igsf9b	1.1146e-60	0.326327	0.819	0.608	3.03494e-56
Srxn1	2.07312e-60	0.806965	0.979	0.938	5.64491e-56
Tpm4	3.59878e-60	0.352189	0.902	0.734	9.79911e-56
Cd63	8.75517e-60	0.70485	0.968	0.867	2.38395e-55
Rtn4	2.32295e-59	0.436722	0.999	0.994	6.32516e-55
Hist1h1c	2.73927e-59	0.432278	0.897	0.728	7.45875e-55
Mthfd2	2.27121e-58	0.400288	0.79	0.605	6.18428e-54
Eef1b2	5.48117e-57	0.296417	0.981	0.955	1.49247e-52
Gnpnat1	3.22267e-56	0.267407	0.675	0.454	8.77501e-52
Dtnbp1	4.90238e-55	0.499478	0.942	0.873	1.33487e-50
Marcksl1	6.50232e-55	0.380798	0.596	0.305	1.77052e-50
Ptp4a1	1.50818e-54	0.266585	0.938	0.829	4.10662e-50
Cttn	2.27875e-54	0.264895	0.955	0.871	6.20481e-50
Coro1a	3.10363e-54	-0.340281	0.748	0.838	8.45089e-50
1700025G04Rik	3.50676e-54	0.405366	0.921	0.818	9.54857e-50
Dok4	6.64375e-53	-0.262908	0.954	0.961	1.80903e-48
Crmp1	1.09242e-52	0.253695	0.942	0.847	2.97455e-48
Tmsb10	1.09088e-51	0.270073	1	0.999	2.97035e-47
Marcks	1.76094e-51	0.364691	0.896	0.728	4.79487e-47
Plin2	5.1665e-51	0.292172	0.805	0.579	1.40679e-46
S100a11	1.48892e-50	0.774723	0.958	0.786	4.05419e-46
Fam171b	1.85095e-50	0.388142	0.965	0.898	5.03995e-46
Pacsin1	2.10243e-50	-0.302526	0.913	0.953	5.7247e-46
Dgkh	2.67174e-50	-0.43813	0.958	0.984	7.27489e-46
Eif4ebp1	4.01297e-50	0.311423	0.623	0.401	1.09269e-45
Eif1	1.85396e-49	0.280899	0.999	1	5.04814e-45
Csrp1	5.57261e-49	0.269603	0.845	0.652	1.51737e-44
Serpina3g	2.97949e-48	-0.26011	0.599	0.813	8.11287e-44
Odc1	1.10028e-47	0.363209	0.885	0.74	2.99595e-43
Lgals1	2.31604e-47	0.699446	0.999	0.942	6.30634e-43
Kcnmb1	5.91678e-47	-0.369823	0.447	0.684	1.61108e-42
Skp1a	1.42134e-46	-0.505006	0.993	0.992	3.87016e-42
Fgf13	3.39947e-46	-0.319607	0.971	0.99	9.2564e-42
Cacna2d1	5.19474e-45	0.505783	0.979	0.916	1.41447e-40
Tmsb4x	1.19909e-44	0.295238	1	1	3.26499e-40
Ppp1r1c	1.57658e-44	-0.309241	0.895	0.981	4.29287e-40
AI413582	1.78118e-44	-0.254045	0.987	0.986	4.84999e-40
Kcnb2	2.41575e-44	-0.268044	0.919	0.942	6.57785e-40
Smad1	2.48385e-44	0.274064	0.948	0.847	6.76327e-40
Hn1	2.64489e-44	0.613161	0.995	0.979	7.20176e-40
Gm13889	1.86939e-43	0.500821	0.956	0.903	5.09016e-39
Nrip1	8.8799e-43	0.362515	0.825	0.675	2.41791e-38
Egr1	2.02826e-42	0.386249	0.816	0.557	5.52276e-38
Enah	2.03272e-42	0.299302	0.941	0.81	5.53489e-38
Fstl1	2.65663e-42	-0.29166	0.999	1	7.23373e-38
Rgs7bp	3.02247e-42	-0.295276	0.958	0.963	8.22988e-38
Esd	4.60834e-42	0.60056	0.971	0.909	1.2548e-37
Cisd1	6.96152e-42	-0.256168	0.993	0.991	1.89555e-37
Mocs2	7.30768e-41	0.257545	0.933	0.862	1.98981e-36
Thy1	1.24557e-40	0.333588	0.961	0.787	3.39157e-36
Adk	2.4428e-40	-0.50745	0.888	0.898	6.65149e-36
Snap25	2.71296e-40	-0.258894	0.994	0.992	7.38713e-36
Nmb	3.42982e-40	-0.390258	0.828	0.898	9.33905e-36
Vstm2l	5.76434e-40	-0.284373	0.857	0.902	1.56957e-35
H3f3b	3.50966e-39	0.388079	0.994	0.981	9.55646e-35
Phgdh	8.84384e-39	0.267342	0.515	0.288	2.40809e-34
Ctsd	1.979e-38	0.286176	0.994	0.984	5.38861e-34
Clic1	5.36577e-38	0.422842	0.972	0.941	1.46105e-33
Hspb1	8.44029e-38	0.581692	0.988	0.95	2.29821e-33
Fkbp1b	1.55715e-37	-0.278399	0.979	0.99	4.23996e-33
Nrn1	1.5762e-37	-0.317021	0.874	0.958	4.29185e-33
Calca	2.74599e-37	-0.532017	0.967	0.982	7.47705e-33
Kif5b	6.08738e-37	-0.272037	0.992	0.987	1.65753e-32
Nefl	1.97882e-36	-0.301626	1	1	5.38812e-32
Lgals3	1.3233e-35	0.638475	0.752	0.548	3.6032e-31
Cd9	1.79803e-35	-0.520875	0.977	0.979	4.89585e-31
Fez1	2.45598e-35	-0.360744	0.962	0.961	6.68739e-31
Fos	3.78309e-35	0.392637	0.955	0.752	1.0301e-30
Snx7	1.66194e-34	-0.251398	0.876	0.887	4.52528e-30
Cyb5r1	5.21353e-34	0.283399	0.937	0.863	1.41959e-29
S100a10	1.13117e-33	0.30248	1	0.997	3.08007e-29
Rgs10	3.23685e-33	-0.318601	0.936	0.963	8.81363e-29
Calcb	3.6919e-33	-0.323591	0.853	0.93	1.00527e-28
Nrn1l	4.48363e-32	-0.318931	0.708	0.799	1.22085e-27
Sbno2	5.14734e-32	0.276258	0.784	0.616	1.40157e-27
Gfra3	2.56844e-31	0.280937	0.588	0.352	6.99359e-27
Atp1a1	3.51526e-31	-0.330403	0.989	0.988	9.57169e-27
Cd59a	4.55394e-31	0.311893	0.95	0.872	1.23999e-26
Rnh1	5.44167e-31	0.47693	0.896	0.806	1.48171e-26
Tshz2	4.14518e-30	-0.250088	0.982	0.975	1.12869e-25
Ndrg1	6.32364e-30	0.36138	0.828	0.658	1.72186e-25
Dusp1	4.60438e-29	0.301122	0.857	0.72	1.25373e-24
Fxyd6	3.6783e-28	0.278669	0.662	0.431	1.00157e-23
Dhrs1	4.77393e-28	0.32988	0.971	0.913	1.29989e-23
Mpz	9.73643e-28	0.292397	0.903	0.714	2.65113e-23
Tsc22d1	4.59585e-27	0.274287	0.984	0.946	1.2514e-22
Atp1b1	5.05577e-27	-0.272307	0.988	0.99	1.37663e-22
Tusc5	8.02929e-27	-0.270622	0.907	0.928	2.1863e-22
Eif4e	1.03095e-26	0.252142	0.948	0.871	2.80718e-22
Tmem233	2.95871e-26	-0.393106	0.65	0.786	8.05627e-22
Rtn1	3.84308e-26	0.252409	1	0.996	1.04643e-21
Crip2	4.15597e-26	-0.284426	0.989	0.988	1.13163e-21
Tmem255a	1.48778e-25	-0.278558	0.648	0.783	4.05108e-21
Cystm1	1.71524e-25	-0.254464	0.989	0.987	4.67042e-21
Atf4	8.40799e-25	0.254163	0.954	0.899	2.28941e-20
Cavin3	1.41881e-24	0.395891	0.891	0.785	3.86329e-20
Ift122	1.62505e-24	-0.289108	0.65	0.768	4.42485e-20
Card19	7.80595e-24	0.28105	0.987	0.977	2.12548e-19
Tubb2b	3.29401e-23	0.437277	0.985	0.939	8.96925e-19
Vim	8.2513e-23	0.28748	0.915	0.811	2.24675e-18
Tac1	9.83951e-22	-0.461322	0.813	0.885	2.6792e-17
Cadm1	5.23336e-21	-0.264631	0.989	0.981	1.42499e-16
Ass1	5.59938e-20	-0.276132	0.745	0.779	1.52465e-15
Tubb3	7.99678e-20	0.355242	1	1	2.17744e-15
Emp3	1.08837e-18	0.291874	0.919	0.791	2.96353e-14
Ctxn3	5.44051e-18	-0.392191	0.577	0.675	1.4814e-13
Htr3a	6.0609e-18	-0.32818	0.225	0.379	1.65032e-13
Nefm	1.75304e-16	-0.265524	0.995	0.991	4.77334e-12
Tubb2a	4.54253e-16	0.272218	0.995	0.983	1.23688e-11
Scg3	7.31441e-16	-0.258296	0.937	0.926	1.99164e-11
Fxyd2	1.81201e-15	-0.284634	1	0.998	4.93391e-11
Higd1a	3.76835e-15	-0.254831	0.998	0.986	1.02608e-10
Glul	4.08817e-14	0.264504	0.977	0.942	1.11317e-09
Lxn	5.90928e-14	-0.284802	0.954	0.938	1.60904e-09
Malat1	3.90853e-13	0.259095	1	1	1.06425e-08
Synpr	2.40766e-12	-0.269389	0.726	0.761	6.5558e-08
Ifi27l2a	5.44868e-10	-0.293879	0.538	0.613	1.48362e-05
Tmem176b	7.49355e-10	-0.273215	0.726	0.742	2.04042e-05
Scg2	5.09251e-09	-0.344814	0.788	0.788	0.000138664
Ntrk1	1.24276e-08	-0.412547	0.756	0.756	0.000338392

### Sheet: SGC_7d
	p_val	avg_logFC	pct.1	pct.2	p_val_adj
Npy	0	2.45056	0.996	0.009	0
Gal	0	2.12094	0.993	0.096	0
Sprr1a	0	1.82196	0.972	0.003	0
Nts	0	1.57197	0.943	0.024	0
S100a11	0	1.19088	0.984	0.657	0
Aspscr1	0	1.04604	0.86	0.199	0
Atf3	0	1.01023	0.767	0.043	0
Gap43	0	1.00286	0.996	0.925	0
Kif22	0	0.999559	0.8	0.133	0
Tubb2a	0	0.700107	0.997	0.984	0
Tubb3	0	0.662097	1	1	0
S100a10	0	0.604547	1	1	0
Stmn2	0	0.535585	1	1	0
Tuba1a	0	0.52061	1	1	0
Tmsb4x	0	0.311013	1	1	0
Tubb2b	1.93395e-302	0.861265	0.941	0.605	1.04048e-297
Rps29	3.33294e-294	0.355636	1	1	1.79316e-289
Tubb5	5.45042e-289	0.545544	0.999	0.994	2.93238e-284
Hspb1	1.52323e-285	0.610162	0.996	0.98	8.1951e-281
Lgals1	1.39014e-279	0.602888	0.997	0.993	7.4791e-275
Tuba1b	7.34582e-253	0.426582	1	0.998	3.95212e-248
Cacna2d1	4.05455e-230	0.767602	0.808	0.334	2.18139e-225
Serpinb1a	2.16639e-217	0.712851	0.899	0.571	1.16554e-212
Nefm	3.81314e-210	-0.468372	0.998	0.998	2.05151e-205
Hn1	6.29982e-200	0.63747	0.918	0.693	3.38937e-195
Ctsb	3.78314e-181	0.454004	0.998	0.982	2.03537e-176
Vgf	1.98946e-180	0.653598	0.672	0.202	1.07035e-175
Ctsl	1.07309e-178	0.455567	0.998	0.977	5.77331e-174
Nefh	9.90329e-175	-0.329204	0.999	1	5.32807e-170
Srxn1	6.85123e-166	0.578945	0.908	0.674	3.68603e-161
AC161763.1	3.63948e-159	0.38904	1	0.995	1.95808e-154
Fabp5	6.07236e-158	0.356578	1	0.993	3.26699e-153
Cd24a	9.06875e-158	0.507493	0.963	0.834	4.87908e-153
Plin2	2.22693e-155	0.607795	0.63	0.2	1.19811e-150
mt-Nd3	8.30614e-155	0.645618	0.841	0.619	4.46879e-150
Lars2	2.5438e-153	0.634717	0.893	0.698	1.36859e-148
Gpx4	3.08594e-152	-0.388819	0.98	0.995	1.66027e-147
Gadd45a	7.83894e-148	0.581377	0.596	0.18	4.21743e-143
Cyb5r3	3.70104e-147	0.502337	0.935	0.79	1.9912e-142
Car3	3.82847e-147	0.532709	0.446	0.024	2.05976e-142
Syt4	7.828e-145	0.527022	0.91	0.716	4.21154e-140
Stmn4	1.579e-144	0.54736	0.516	0.093	8.4952e-140
Pvalb	1.42102e-143	-0.440314	0.958	0.994	7.64522e-139
Rtn4	2.45241e-137	0.435658	0.991	0.968	1.31942e-132
Rps28	6.30963e-136	0.338646	0.999	0.997	3.39464e-131
Fxyd2	1.0912e-130	-0.357357	0.996	0.996	5.87077e-126
Rpl10	4.49667e-127	-0.335533	0.989	0.997	2.41925e-122
Esd	7.631e-127	0.438697	0.971	0.908	4.10555e-122
Aldoa-ENSMUSG00000030695	8.09915e-124	0.290691	1	0.997	4.35742e-119
Thy1	2.38456e-123	0.426185	0.971	0.915	1.28292e-118
Rpl23a	4.80294e-122	-0.318171	0.99	0.996	2.58403e-117
Meg3	2.69641e-121	-0.491053	0.597	0.882	1.4507e-116
Gfra1	3.65608e-120	0.520816	0.643	0.287	1.96701e-115
Sox11	2.76506e-116	0.473189	0.417	0.051	1.48763e-111
Fst	1.12164e-114	0.440931	0.38	0.027	6.03455e-110
Basp1	2.07879e-111	0.435349	0.933	0.808	1.11841e-106
Snap25	3.48365e-111	-0.299606	0.996	1	1.87424e-106
Bcam	7.47425e-110	0.484432	0.738	0.442	4.02122e-105
Malat1	6.49241e-108	-0.530804	1	1	3.49298e-103
Tppp3	2.09342e-105	0.277069	0.999	0.993	1.12628e-100
Camk1	1.47161e-104	0.479412	0.615	0.299	7.91742e-100
Eef1a1	1.79477e-102	0.266144	1	0.997	9.65604e-98
Cox6a1	1.02793e-100	-0.261919	0.997	0.998	5.53038e-96
Capns1	7.18553e-98	0.322529	0.99	0.976	3.86589e-93
1110008P14Rik	5.7079e-96	-0.29608	0.994	0.997	3.07091e-91
Rasgrf2	8.17828e-96	0.443981	0.497	0.164	4.4e-91
Pcp4	7.58285e-95	-0.255284	0.999	0.999	4.07965e-90
Cdkn1a	1.95056e-94	0.45452	0.608	0.276	1.04942e-89
AC121965.1	1.09896e-93	0.250561	0.999	0.999	5.9125e-89
Rhoq	1.38775e-92	0.449049	0.662	0.375	7.46622e-88
Chchd10	2.44694e-92	-0.280136	0.997	0.998	1.31648e-87
Rps25	1.22285e-91	-0.252737	0.996	1	6.57907e-87
Sema6a	3.88246e-88	0.401024	0.458	0.143	2.0888e-83
Bola2	8.77808e-84	0.311464	0.983	0.966	4.72269e-79
Atp5j	2.45064e-83	-0.254392	0.996	0.999	1.31847e-78
AC160336.1	6.56962e-82	0.428976	0.69	0.452	3.53452e-77
Ap1s1	7.04708e-81	0.395622	0.725	0.508	3.7914e-76
Tax1bp1	4.4815e-77	-0.338469	0.842	0.953	2.41109e-72
Tubb6	1.52263e-75	0.331096	0.287	0.03	8.19192e-71
Anxa2	1.56285e-75	0.250054	0.998	0.993	8.4083e-71
Psip1	3.00053e-75	-0.359745	0.603	0.849	1.61432e-70
Gnpda2	3.35975e-75	0.38978	0.698	0.471	1.80758e-70
Adcyap1	1.2054e-73	0.365513	0.402	0.124	6.48516e-69
Map7d2	2.14401e-73	-0.257305	0.993	0.998	1.1535e-68
Hsd17b7	1.98742e-68	0.386549	0.573	0.324	1.06925e-63
2010005H15Rik	1.29914e-66	0.274487	0.226	0.007	6.98948e-62
Snhg11	1.42395e-66	-0.349159	0.35	0.633	7.66098e-62
Ctla2a	9.91659e-65	0.284307	0.244	0.02	5.33523e-60
Ucn	5.84348e-64	0.254529	0.208	0.001	3.14385e-59
Clic1	1.05814e-62	0.325288	0.871	0.787	5.69292e-58
Ubc	4.08607e-62	0.282957	0.965	0.941	2.19835e-57
Jun	9.24187e-62	0.354568	0.755	0.588	4.97222e-57
Reep1	1.95761e-61	0.328252	0.869	0.739	1.05321e-56
Clec2l	4.11564e-60	-0.301665	0.865	0.961	2.21426e-55
Fam171b	4.60722e-59	0.341427	0.711	0.515	2.47873e-54
Map7d1	9.02111e-59	0.322769	0.774	0.594	4.85345e-54
Lgals3	1.38496e-58	0.353869	0.404	0.154	7.45125e-54
mt-Rnr2	1.4381e-58	0.374303	0.998	1	7.73711e-54
Tmem256	1.44799e-58	0.266693	0.971	0.935	7.79034e-54
Gabrg1	2.65181e-58	0.337461	0.447	0.201	1.4267e-53
Ppef1	8.10061e-58	0.335795	0.458	0.221	4.35821e-53
Esyt1	1.98148e-57	0.335715	0.617	0.397	1.06605e-52
Dhrs1	1.11508e-56	0.333738	0.757	0.614	5.99922e-52
2007-09-01	2.08155e-56	-0.2659	0.887	0.952	1.1199e-51
Gng2	1.2489e-54	0.291837	0.864	0.772	6.71919e-50
Flrt3	1.45653e-54	0.287685	0.311	0.089	7.83629e-50
Ngfr	3.99257e-53	0.316599	0.766	0.618	2.14804e-48
Rgs7bp	1.30991e-52	-0.300387	0.765	0.903	7.04743e-48
Grina	1.16169e-50	0.264484	0.956	0.932	6.24999e-46
Zdhhc2	4.84474e-49	0.280937	0.893	0.8	2.60652e-44
Ndufaf2	6.72311e-49	-0.292765	0.79	0.911	3.6171e-44
Srrm2	2.25394e-47	-0.279949	0.707	0.856	1.21264e-42
Trnp1	5.00231e-47	-0.272321	0.842	0.938	2.69129e-42
Tmem47	7.67483e-47	-0.286061	0.621	0.815	4.12913e-42
Nmt1	1.03945e-46	0.273735	0.885	0.809	5.59236e-42
Phactr2	1.61406e-46	0.308954	0.645	0.475	8.68378e-42
Bola3	2.35995e-45	-0.291732	0.525	0.751	1.26968e-40
Atp6ap2	2.92898e-45	0.286443	0.763	0.638	1.57582e-40
Chl1	3.58515e-45	0.316001	0.659	0.477	1.92885e-40
Cltb	8.91942e-44	0.250579	0.946	0.893	4.79874e-39
Klf7	1.00036e-43	0.266001	0.897	0.85	5.38205e-39
Ost4	1.17247e-43	-0.263241	0.771	0.898	6.30798e-39
Chst2	1.75621e-43	0.280516	0.376	0.173	9.4486e-39
Tspan17	3.41043e-43	0.278927	0.865	0.794	1.83485e-38
Etv1	3.99376e-43	-0.270904	0.668	0.832	2.14868e-38
Zfand6	4.0015e-43	-0.284148	0.57	0.758	2.15285e-38
Tpr	5.79873e-43	-0.292331	0.546	0.754	3.11978e-38
Maged1	6.59057e-43	0.255843	0.895	0.843	3.54579e-38
Gm26870	7.90694e-43	-0.289301	0.086	0.252	4.25401e-38
Hist1h1c	9.83647e-42	0.28423	0.714	0.572	5.29212e-37
Rnh1	1.06736e-41	0.296548	0.56	0.388	5.74248e-37
mt-Rnr1	3.32374e-40	0.281238	0.976	0.977	1.7882e-35
Agtpbp1	4.28974e-40	0.255417	0.819	0.742	2.30792e-35
Irs2	6.59518e-39	0.266845	0.414	0.227	3.54827e-34
Abca1	8.64217e-39	0.282124	0.608	0.453	4.64958e-34
Myadm	1.80092e-38	0.272088	0.385	0.2	9.68912e-34
Ktn1	3.59155e-38	0.267882	0.818	0.725	1.93229e-33
Dgkh	7.40424e-38	-0.268108	0.649	0.817	3.98355e-33
Crmp1	1.26484e-37	0.272756	0.412	0.225	6.80496e-33
Phlda1	3.22434e-37	0.261058	0.503	0.321	1.73473e-32
Sema4f	3.7835e-37	0.250267	0.343	0.16	2.03556e-32
Akap12	5.9922e-37	-0.286895	0.788	0.9	3.22386e-32
Pdlim7	1.09699e-35	0.255709	0.805	0.713	5.9019e-31
Ptprn	2.38629e-34	0.255277	0.653	0.518	1.28385e-29
Serpina3n	1.01143e-27	0.25208	0.513	0.364	5.44162e-23
Ptn	8.18669e-27	-0.319747	0.954	0.982	4.40452e-22
Fbln2	1.1829e-25	-0.273339	0.591	0.732	6.36413e-21
Cst3	3.67067e-16	-0.254295	0.996	1	1.97486e-11

### Sheet: Immune_7d
	p_val	avg_logFC	pct.1	pct.2	p_val_adj
Npy	6.07078e-301	2.47617	0.999	0.003	3.26614e-296
Gal	1.67844e-296	2.10298	0.997	0.105	9.03016e-292
Sprr1a	3.65357e-291	1.84975	0.981	0.003	1.96566e-286
Nts	8.50572e-279	1.56118	0.963	0.022	4.57616e-274
Gap43	1.3122e-243	0.948796	1	0.968	7.05979e-239
Tubb3	4.7717e-220	0.574306	1	1	2.56722e-215
S100a11	3.29479e-203	0.999613	0.993	0.703	1.77263e-198
Tuba1a	1.00895e-202	0.47646	1	1	5.42824e-198
Aspscr1	3.9037e-187	1.01567	0.874	0.223	2.10023e-182
Atf3	1.96435e-183	0.963215	0.814	0.091	1.05684e-178
Stmn2	4.50886e-183	0.453152	1	1	2.42581e-178
S100a10	2.55586e-182	0.490709	1	1	1.37508e-177
Tubb2a	7.19588e-178	0.63225	1	0.987	3.87146e-173
Nefm	8.5336e-175	-0.549206	1	1	4.59116e-170
Kif22	2.89304e-173	0.956256	0.839	0.178	1.55648e-168
Tubb2b	2.61888e-165	0.825141	0.965	0.631	1.40898e-160
Nefh	1.01051e-142	-0.403414	1	1	5.43663e-138
Rps29	1.72491e-142	0.567881	1	1	9.28018e-138
Tubb5	1.86276e-138	0.481895	1	0.994	1.00218e-133
Hspb1	1.20956e-124	0.508954	1	1	6.50756e-120
Tuba1b	2.40322e-123	0.36449	1	1	1.29296e-118
Lgals1	1.06725e-120	0.472201	1	0.998	5.7419e-116
Cacna2d1	7.101e-119	0.728944	0.848	0.388	3.82041e-114
Vgf	1.98422e-118	0.69627	0.725	0.176	1.06753e-113
Pvalb	7.35279e-114	-0.522607	0.976	0.998	3.95587e-109
Serpinb1a	5.34655e-113	0.626392	0.942	0.658	2.87649e-108
Map1b	3.19674e-108	-0.304809	1	1	1.71988e-103
Hn1	1.72802e-105	0.580634	0.96	0.755	9.29694e-101
Meg3	1.24938e-103	-0.535226	0.653	0.919	6.72176e-99
Snap25	4.64118e-102	-0.370711	0.999	1	2.497e-97
Plin2	1.58556e-101	0.644649	0.726	0.243	8.53046e-97
Fxyd2	6.67507e-101	-0.444331	0.998	1	3.59126e-96
Rpl41	6.85333e-101	0.312618	1	1	3.68716e-96
Tmsb4x	4.69458e-100	0.319761	1	1	2.52573e-95
Map7d2	3.20049e-96	-0.376403	0.998	1	1.7219e-91
Cd63	6.98708e-96	0.66244	0.881	0.496	3.75912e-91
Stmn4	2.03459e-95	0.604777	0.585	0.091	1.09463e-90
Pcp4	4.49844e-95	-0.358255	1	1	2.42021e-90
Car3	1.64711e-94	0.564602	0.503	0.022	8.8616e-90
Srxn1	5.24139e-94	0.552994	0.938	0.746	2.81992e-89
Fabp7	7.59747e-93	-0.538616	0.766	0.951	4.08751e-88
Gpx4	8.11436e-93	-0.447724	0.967	1	4.36561e-88
Chchd10	3.1204e-92	-0.418188	0.999	1	1.67881e-87
Camk1	9.5786e-92	0.608461	0.742	0.291	5.15338e-87
Cdkn1a	7.17693e-89	0.585341	0.629	0.149	3.86126e-84
Ctsl	8.62647e-86	0.431836	0.996	0.976	4.64112e-81
Ctsd	8.49022e-84	0.635329	0.977	0.936	4.56782e-79
Syt4	2.08654e-81	0.512655	0.942	0.773	1.12258e-76
Gadd45a	2.45422e-81	0.571367	0.626	0.184	1.32039e-76
Rps28	4.91372e-80	0.398031	0.999	0.998	2.64363e-75
Gfra1	1.54623e-79	0.561963	0.709	0.291	8.31886e-75
Ctsb	5.5223e-79	0.392037	0.999	0.99	2.97105e-74
Cyb5r3	1.61699e-78	0.490464	0.944	0.803	8.69958e-74
Malat1	2.97453e-78	-0.524343	1	1	1.60033e-73
Sema6a	1.64388e-77	0.488604	0.481	0.051	8.84422e-73
Fst	6.31902e-76	0.460457	0.412	0.008	3.3997e-71
Cox6a1	6.99947e-75	-0.311876	1	1	3.76578e-70
Eef1a1	5.96179e-74	0.347377	1	1	3.2075e-69
Chl1	7.73932e-74	0.495449	0.505	0.084	4.16383e-69
Basp1	1.18053e-72	0.447269	0.971	0.876	6.35136e-68
1110008P14Rik	7.16254e-72	-0.350891	0.997	0.998	3.85352e-67
Rhoq	1.03469e-71	0.520346	0.701	0.308	5.56672e-67
Sox11	6.52597e-71	0.498932	0.477	0.072	3.51104e-66
Abca1	5.36607e-70	0.547584	0.708	0.3	2.887e-65
Rtn4	8.39459e-69	0.383363	0.998	0.984	4.51637e-64
Cox5b	3.03135e-68	-0.294589	0.999	1	1.6309e-63
Rasgrf2	7.46703e-68	0.486289	0.567	0.156	4.01734e-63
Cd24a	6.61147e-67	0.403164	0.979	0.901	3.55703e-62
Esd	1.50629e-66	0.414269	0.977	0.903	8.10397e-62
Fabp5	1.66928e-66	0.331585	1	0.998	8.98088e-62
Bcam	3.68876e-66	0.493057	0.805	0.496	1.98459e-61
AC161763.1	7.62595e-64	0.313552	1	1	4.10284e-59
Mt3	9.56758e-62	-0.301708	0.997	1	5.14745e-57
Trnp1	4.16367e-58	-0.386331	0.888	0.97	2.2401e-53
Uqcrq	4.48514e-58	-0.253514	1	1	2.41305e-53
Slc25a4	6.95282e-57	-0.255888	1	1	3.74069e-52
mt-Cytb	2.14919e-53	-0.306989	1	1	1.15629e-48
Clec2l	1.57614e-52	-0.362948	0.898	0.986	8.47978e-48
Rpl23a	1.4744e-51	-0.285677	0.999	1	7.93241e-47
Rgs7bp	2.38066e-51	-0.399368	0.818	0.957	1.28082e-46
Ndufa11	3.80956e-51	-0.288337	0.999	1	2.04958e-46
Fkbp3	1.40286e-50	-0.315003	0.986	0.995	7.54755e-46
Sod1	2.17478e-50	-0.309399	0.981	0.998	1.17005e-45
Rhoc	5.93764e-50	0.408811	0.568	0.221	3.19451e-45
Tubb6	3.14291e-48	0.341787	0.37	0.06	1.69092e-43
Snhg11	1.18292e-47	-0.355084	0.385	0.69	6.36421e-43
Nmt1	1.65258e-47	0.353233	0.933	0.816	8.89103e-43
Atp5j	1.69205e-47	-0.267511	0.997	0.998	9.10339e-43
Hexb	1.8527e-47	0.823159	0.698	0.483	9.96772e-43
Adcyap1	3.32274e-47	0.367932	0.465	0.137	1.78767e-42
Trem2	3.99713e-47	0.666933	0.54	0.24	2.1505e-42
Ndufab1	7.9441e-47	-0.281829	0.996	0.997	4.27401e-42
Gnpda2	3.07626e-46	0.413695	0.74	0.453	1.65506e-41
Map1a	3.46482e-46	-0.310293	0.97	0.994	1.86411e-41
Rpl37a	3.47117e-46	0.251218	1	1	1.86752e-41
mt-Nd4	5.03479e-46	-0.315134	0.987	1	2.70877e-41
Fam171b	5.21414e-46	0.410854	0.708	0.421	2.80526e-41
Mgst3	2.66343e-45	-0.318578	0.961	0.992	1.43295e-40
Lars2	3.05372e-45	0.457917	0.901	0.762	1.64293e-40
Flrt3	8.80726e-43	0.311654	0.322	0.043	4.7384e-38
Ttll7	1.31362e-42	-0.281256	0.99	0.997	7.06738e-38
mt-Nd1	6.08723e-42	-0.281412	0.994	1	3.27499e-37
Thy1	1.60103e-40	0.291335	0.981	0.954	8.61371e-36
Etv1	1.89636e-40	-0.366938	0.665	0.847	1.02026e-35
Hsd17b7	3.25719e-40	0.390932	0.565	0.266	1.7524e-35
AC160336.1	6.28132e-40	0.392274	0.758	0.523	3.37941e-35
Fcrls	6.32353e-40	0.667443	0.562	0.291	3.40212e-35
Ktn1	7.71555e-40	0.37711	0.825	0.603	4.15104e-35
Ndufb5	1.45003e-39	-0.273269	0.978	0.997	7.80131e-35
mt-Nd5	1.93757e-39	-0.380186	0.742	0.878	1.04243e-34
2010005H15Rik	1.25757e-38	0.251371	0.233	0.003	6.76585e-34
Tax1bp1	2.10908e-38	-0.328977	0.848	0.94	1.13471e-33
Akap12	2.56602e-37	-0.339985	0.826	0.917	1.38054e-32
Pde1a	8.70296e-37	0.266933	0.242	0.013	4.68228e-32
Rab3a	4.17149e-36	-0.257278	0.972	0.998	2.2443e-31
Selenom	4.78251e-36	-0.277797	0.972	0.997	2.57304e-31
Dhrs1	6.11978e-36	0.347353	0.756	0.512	3.29251e-31
Sema4f	2.56918e-35	0.308473	0.429	0.149	1.38224e-30
Tmem47	3.9401e-35	-0.334965	0.512	0.725	2.11981e-30
Zdhhc2	5.55878e-35	0.324311	0.878	0.728	2.99068e-30
Ubc	2.18776e-34	0.27566	0.969	0.933	1.17704e-29
Clic1	5.43462e-34	0.289676	0.939	0.854	2.92388e-29
Tmem159	6.3236e-34	0.260077	0.268	0.038	3.40216e-29
Ndufaf2	1.23677e-33	-0.322536	0.796	0.914	6.65394e-29
Rps27	1.99183e-33	0.266747	0.999	1	1.07162e-28
Hcfc1r1	3.22624e-33	-0.267191	0.971	0.99	1.73575e-28
Dgkh	4.38682e-33	-0.337678	0.705	0.884	2.36015e-28
Tmem119	4.6997e-32	0.300706	0.251	0.032	2.52849e-27
Sh3bgr	6.71181e-32	-0.334047	0.541	0.752	3.61102e-27
Lgmn	7.73741e-32	0.338541	0.883	0.779	4.1628e-27
Ftl1	9.92022e-32	0.29772	1	0.998	5.33718e-27
Ppef1	1.23867e-31	0.317781	0.505	0.237	6.66417e-27
Bola3	2.70637e-31	-0.330841	0.488	0.706	1.45605e-26
Tmem176a	3.11897e-31	0.445231	0.786	0.645	1.67804e-26
Ctss	4.75768e-31	0.688908	0.797	0.679	2.55968e-26
Rnh1	5.44054e-31	0.311406	0.605	0.345	2.92706e-26
Itga7	5.50309e-31	0.282886	0.382	0.129	2.96072e-26
Ap1s1	6.38218e-31	0.319505	0.761	0.564	3.43367e-26
Mgl2	9.28239e-31	-0.500149	0.158	0.38	4.99402e-26
Phlda1	5.7573e-30	0.2941	0.463	0.2	3.09749e-25
Glul	1.33315e-29	0.320511	0.741	0.526	7.17249e-25
Ptn	2.00442e-29	-0.310527	0.626	0.8	1.0784e-24
Atp6ap2	3.90725e-29	0.298266	0.829	0.671	2.10214e-24
mt-Nd3	4.4297e-29	0.348786	0.656	0.445	2.38322e-24
Psip1	1.22184e-28	-0.312633	0.582	0.766	6.57364e-24
Gabrg1	1.28936e-28	0.29152	0.509	0.256	6.93688e-24
Irs2	1.32361e-28	0.293156	0.481	0.229	7.12114e-24
Klf7	2.4388e-28	0.290986	0.917	0.828	1.3121e-23
Aldoc	2.47298e-28	-0.285295	0.513	0.714	1.33049e-23
Crmp1	2.84271e-28	0.300534	0.483	0.234	1.52941e-23
Timp3	3.26415e-28	0.309578	0.602	0.353	1.75615e-23
Olfml3	1.65998e-27	0.307539	0.304	0.087	8.93088e-23
Rnase4	3.02744e-27	0.360734	0.454	0.208	1.62879e-22
Tmem256	3.25398e-27	0.264936	0.953	0.903	1.75068e-22
Hist1h1c	3.56222e-27	0.295258	0.708	0.502	1.91651e-22
Map7d1	3.62029e-27	0.292803	0.8	0.639	1.94775e-22
Vstm2b	5.34959e-27	-0.251043	0.147	0.342	2.87813e-22
Cx3cr1	5.74682e-27	0.515426	0.629	0.41	3.09185e-22
Aif1	4.44539e-26	0.498601	0.642	0.461	2.39166e-21
Pmepa1	6.8432e-26	0.505922	0.544	0.361	3.68171e-21
Epb41l3	2.40361e-25	-0.256745	0.894	0.952	1.29317e-20
Ctsz	4.66205e-25	0.314606	0.741	0.556	2.50823e-20
Vsnl1	5.0362e-25	-0.269333	0.714	0.862	2.70952e-20
Zcrb1	6.99701e-25	-0.280274	0.892	0.946	3.76446e-20
mt-Co1	8.00306e-25	-0.271463	0.875	0.962	4.30573e-20
Phactr2	9.89478e-25	0.276502	0.719	0.504	5.32349e-20
Grn	1.13082e-24	0.367784	0.66	0.474	6.08391e-20
Odc1	1.56287e-24	0.280573	0.499	0.277	8.40839e-20
Eea1	3.20786e-24	-0.271467	0.553	0.734	1.72586e-19
C1qc	3.30613e-24	0.487284	0.691	0.515	1.77873e-19
Snrpd3	4.81527e-24	-0.2585	0.736	0.859	2.59067e-19
C1qa	8.92086e-24	0.474769	0.726	0.534	4.79951e-19
Chst2	4.02586e-23	0.263253	0.433	0.211	2.16596e-18
Ms4a7	5.23735e-23	0.391536	0.571	0.337	2.81775e-18
Jun	6.4364e-23	0.287899	0.787	0.618	3.46285e-18
1110038B12Rik	1.29908e-22	0.264462	0.573	0.351	6.98919e-18
Kif3a	1.84112e-22	-0.255472	0.64	0.811	9.90543e-18
Ptprn	8.0076e-22	0.265586	0.744	0.561	4.30817e-17
C1qb	1.34831e-21	0.437929	0.715	0.544	7.25405e-17
Bst2	3.61624e-21	0.473766	0.629	0.485	1.94557e-16
Asap1	4.19924e-21	-0.266139	0.648	0.769	2.25923e-16
Acot13	5.80318e-21	-0.265423	0.692	0.824	3.12217e-16
Bod1l	7.02538e-21	-0.260784	0.388	0.574	3.77972e-16
Pnp-ENSMUSG00000115338	9.05036e-21	0.271688	0.463	0.253	4.86918e-16
Pdcl3	1.39303e-20	0.250307	0.6	0.394	7.49462e-16
Csf1r	4.47745e-20	0.378386	0.651	0.477	2.40892e-15
Ly86	7.53234e-20	0.320252	0.897	0.846	4.05248e-15
Epb41l2	9.76119e-20	0.290891	0.376	0.192	5.25162e-15
Crip1	1.45403e-19	-0.328201	0.552	0.712	7.82284e-15
Mphosph8	2.15682e-19	-0.272857	0.797	0.863	1.16039e-14
Ppdpf	1.16852e-18	-0.250324	0.661	0.798	6.28674e-14
Ltc4s	1.28285e-17	0.297237	0.317	0.145	6.90186e-13
Tpr	2.38677e-17	-0.260959	0.635	0.758	1.28411e-12
Cd55	5.86403e-17	-0.276216	0.536	0.677	3.15491e-12
Ntpcr	3.22353e-16	0.270456	0.477	0.308	1.73429e-11
Apoe	7.04166e-16	0.678496	0.999	1	3.78848e-11
Ccl8	2.98451e-15	0.699068	0.19	0.056	1.60569e-10
Marcks	4.57222e-15	0.254462	0.801	0.676	2.4599e-10
Ifitm3	8.43664e-15	-0.428633	0.513	0.66	4.539e-10
Tmem176b	1.30156e-14	0.251678	0.813	0.719	7.00254e-10
Cd79a	6.71735e-14	-0.288055	0.067	0.172	3.614e-09
Lsp1	1.61848e-12	-0.253003	0.225	0.367	8.70761e-08
Igkc	8.32061e-10	-0.701835	0.051	0.124	4.47657e-05
Rn7sk	8.76724e-10	0.259431	0.531	0.407	4.71686e-05
Cd74	1.06796e-09	-0.361935	0.726	0.773	5.74576e-05
H2-Ab1	4.72274e-09	-0.367897	0.64	0.704	0.000254088
Ly6d	8.63749e-09	-0.412527	0.051	0.119	0.000464705
H2-Aa	1.56934e-08	-0.327896	0.613	0.695	0.000844318
Ccl6	4.69896e-08	-0.294716	0.215	0.31	0.00252809
Cd79b	9.23598e-07	-0.251478	0.109	0.181	0.0496905

### Sheet: Erythrocyte_7d
	p_val	avg_logFC	pct.1	pct.2	p_val_adj
Npy	2.72369e-29	2.38138	0.789	0.02	7.41632e-25
Gal	3.11075e-26	1.96164	0.737	0.026	8.47027e-22
Sprr1a	1.1824e-17	1.43045	0.474	0.007	3.21956e-13
Nts	4.71864e-16	1.23398	0.474	0.013	1.28484e-11
Mt1	1.78361e-10	1.92806	0.842	0.318	4.85658e-06
Fxyd6	2.10955e-10	1.29212	0.316	0.013	5.74409e-06
Bcas1	1.48047e-09	1.16453	0.263	0.007	4.03117e-05
Cryab	3.32125e-09	1.60517	0.684	0.252	9.04342e-05
Atf3	1.19255e-08	0.965212	0.368	0.046	0.000324719
Ybx1	7.71122e-08	1.21495	0.658	0.258	0.00209969
Tuba1a	8.97274e-08	0.72491	0.974	0.901	0.00244319
Socs3	1.43635e-07	1.24643	0.447	0.106	0.00391103
Stmn2	4.25816e-07	0.740604	1	0.874	0.0115945
Klf2	4.53421e-07	1.20922	0.316	0.046	0.0123462
Tubb2a	6.51602e-07	0.993854	0.789	0.444	0.0177425
Jun	9.77082e-07	1.22374	0.553	0.185	0.026605
Hba-a2	1.14042e-06	-0.969095	0.447	0.834	0.0310524
Ash2l	1.25299e-06	0.484416	0.237	0.02	0.0341177
Fos	1.25398e-06	1.63075	0.605	0.252	0.0341445
Hba-a1	1.46311e-06	-0.961932	0.474	0.841	0.0398392
Sdc4	1.81023e-06	0.798487	0.447	0.113	0.0492906

### Sheet: Fibroblast_7d
	p_val	avg_logFC	pct.1	pct.2	p_val_adj
Gal	1.32213e-89	1.7613	0.765	0.025	3.60002e-85
Npy	5.8308e-89	1.78675	0.768	0.027	1.58767e-84
Sprr1a	1.45447e-53	1.21158	0.48	0.002	3.96037e-49
Nts	6.23452e-49	1.0945	0.477	0.012	1.6976e-44
Stmn2	1.02204e-28	0.62196	0.987	0.82	2.78291e-24
Gap43	1.54567e-24	0.721709	0.577	0.2	4.20871e-20
Fxyd2	6.14657e-19	-0.756929	0.758	0.862	1.67365e-14
Tubb3	8.41183e-18	0.425875	0.99	0.904	2.29046e-13
S100a10	9.95852e-18	0.428088	0.98	0.86	2.71161e-13
Cebpd	1.28531e-17	0.813941	0.725	0.438	3.49976e-13
Lgals1	3.84878e-16	0.468927	0.946	0.766	1.04798e-11
Atf3	5.5413e-16	0.62444	0.279	0.057	1.50884e-11
Stmn4	2.04055e-15	0.502606	0.191	0.017	5.55622e-11
Tmsb10	9.15802e-15	0.29702	0.997	0.946	2.49364e-10
Tubb2a	1.24569e-14	0.528022	0.839	0.537	3.39189e-10
Zfp36	3.52821e-13	0.708025	0.54	0.278	9.60697e-09
Mt2	1.17483e-12	0.70237	0.473	0.222	3.19896e-08
Tuba1a	1.1151e-11	0.266202	0.987	0.948	3.03629e-07
Mt1	1.4112e-11	0.687362	0.762	0.502	3.84257e-07
Hn1	1.65265e-11	0.467894	0.527	0.266	4.49999e-07
Kif22	1.84356e-11	0.421161	0.158	0.02	5.01984e-07
Uba52	2.72816e-11	0.35305	0.836	0.584	7.4285e-07
S100a11	2.99851e-11	0.424321	0.779	0.507	8.16464e-07
Rpl17-ps8	4.61699e-11	0.395985	0.299	0.106	1.25716e-06
Socs3	5.72059e-11	0.693726	0.547	0.325	1.55766e-06
Tnfrsf1a	2.38757e-10	0.362036	0.403	0.175	6.50111e-06
Fosb	2.55913e-10	0.637395	0.54	0.325	6.96825e-06
Srxn1	2.66397e-10	0.379968	0.332	0.131	7.25372e-06
Gadd45a	3.38892e-10	0.394445	0.315	0.118	9.2277e-06
Sbno2	3.81298e-10	0.469399	0.178	0.037	1.03824e-05
Hspb1	4.42294e-10	0.312343	0.879	0.606	1.20432e-05
mt-Co1	4.50799e-10	0.370016	0.802	0.53	1.22748e-05
Rtn4	1.65993e-09	0.358903	0.691	0.433	4.51982e-05
Jund	1.66845e-09	0.436125	0.819	0.655	4.54301e-05
Cacna2d1	1.80386e-09	0.39361	0.238	0.076	4.91173e-05
Nfkbia	2.1875e-09	0.496562	0.503	0.288	5.95634e-05
Fosl2	3.09577e-09	0.350365	0.221	0.069	8.42946e-05
Junb	3.84352e-09	0.522974	0.708	0.557	0.000104655
Tuba1b	5.73559e-09	0.260758	0.943	0.808	0.000156174
Gm10076	7.98975e-09	0.310959	0.758	0.547	0.000217553
Rtn1	9.00043e-09	0.331645	0.641	0.387	0.000245073
Aspscr1	1.29779e-08	0.388187	0.279	0.106	0.000353376
Fabp5	1.31391e-08	0.429404	0.57	0.345	0.000357764
Rhob	1.73764e-08	0.323729	0.393	0.187	0.000473142
Stat3	1.81955e-08	0.291176	0.326	0.143	0.000495444
Dbp	2.55705e-08	-0.693866	0.074	0.219	0.000696259
Egr1	3.70455e-08	0.487997	0.688	0.517	0.00100871
Sncg	3.8715e-08	-0.383692	0.953	0.946	0.00105417
Ccnl1	8.19817e-08	0.409038	0.352	0.177	0.00223228
Klf6	9.26563e-08	0.308643	0.419	0.222	0.00252294
Diablo	1.52357e-07	0.311659	0.342	0.16	0.00414853
Camk1	1.87971e-07	0.327451	0.372	0.19	0.00511827
Tubb2b	2.51189e-07	0.376693	0.46	0.249	0.00683962
Gadd45g	3.49459e-07	0.453911	0.403	0.227	0.00951541
Jun	5.04135e-07	0.450387	0.718	0.559	0.0137271
Rpl12	5.13289e-07	0.275675	0.802	0.621	0.0139763
Syt4	5.81525e-07	0.359943	0.262	0.111	0.0158344
Jak1	5.84385e-07	0.289601	0.315	0.155	0.0159122
Fos	5.8565e-07	0.531315	0.718	0.594	0.0159467
Chl1	7.54296e-07	0.253812	0.111	0.022	0.0205387
Ssh2	8.70743e-07	0.313867	0.171	0.054	0.0237095
Capg	8.71564e-07	0.297315	0.315	0.15	0.0237318
Serpinb1a	1.18287e-06	0.259825	0.295	0.14	0.0322084
Errfi1	1.55383e-06	0.501171	0.369	0.209	0.0423093

### Sheet: VEC_7d
	p_val	avg_logFC	pct.1	pct.2	p_val_adj
Npy	4.89906e-124	1.52899	0.785	0.028	1.33396e-119
Gal	3.6585e-116	1.42193	0.771	0.045	9.96172e-112
Sprr1a	3.33031e-92	1.04944	0.566	0	9.0681e-88
Nts	5.74687e-64	0.761826	0.458	0.017	1.56482e-59
Gap43	1.16084e-42	0.766019	0.707	0.246	3.16086e-38
Stmn2	5.79445e-33	0.746404	0.956	0.903	1.57777e-28
Lgals1	1.14332e-30	0.724486	0.889	0.658	3.11316e-26
S100a10	5.80302e-28	0.607399	0.963	0.926	1.5801e-23
Tubb3	2.61365e-27	0.61748	0.98	0.924	7.11669e-23
Zfp36	3.9666e-25	0.777892	0.882	0.715	1.08007e-20
8430408G22Rik	1.07049e-24	0.819661	0.549	0.241	2.91483e-20
Stmn4	2.00879e-24	0.405008	0.226	0.021	5.46973e-20
Id3	6.68399e-24	-0.410258	0.943	0.974	1.81998e-19
Id1	2.24565e-20	-0.482694	0.811	0.904	6.11469e-16
Slc9a3r2	1.02363e-18	-0.357825	0.869	0.937	2.78723e-14
Dbp	4.92058e-18	-0.438653	0.212	0.508	1.33982e-13
Tspan13	1.06876e-17	-0.325807	0.892	0.932	2.91014e-13
Uba52	1.20796e-17	0.287383	0.939	0.929	3.28915e-13
Gm10076	2.63633e-17	0.321304	0.919	0.886	7.17846e-13
Kif22	3.18065e-17	0.363225	0.273	0.068	8.66058e-13
Klf2	3.7516e-17	0.429466	0.956	0.929	1.02152e-12
Fxyd2	1.48716e-16	-0.405323	0.889	0.946	4.04938e-12
Atf3	7.12083e-16	0.591648	0.539	0.287	1.93893e-11
Fos	2.51157e-15	0.567306	0.929	0.889	6.83876e-11
Sbno2	3.0801e-15	0.625211	0.606	0.419	8.3868e-11
Tubb2a	9.97476e-15	0.474238	0.862	0.723	2.71603e-10
Vamp5	1.55773e-13	-0.327661	0.754	0.85	4.24153e-09
Socs3	1.79178e-13	0.509363	0.694	0.523	4.87884e-09
Ddit4	2.67223e-13	0.385429	0.828	0.79	7.27622e-09
S100a11	4.58897e-13	0.450481	0.593	0.351	1.24953e-08
Ier3	6.63954e-13	0.449655	0.862	0.84	1.80788e-08
Tmem252	8.10109e-13	0.540082	0.37	0.172	2.20584e-08
Rpl17-ps8	1.44944e-12	0.270257	0.606	0.375	3.94669e-08
Rhob	4.47472e-12	0.352946	0.892	0.876	1.21842e-07
Rbp7	7.71794e-12	-0.689206	0.313	0.53	2.10152e-07
Rgs16	8.51249e-12	0.611513	0.684	0.546	2.31787e-07
Fosl2	1.35597e-11	0.39516	0.515	0.323	3.69217e-07
Gadd45g	1.8524e-11	0.598793	0.795	0.715	5.04389e-07
Slc7a5	4.8687e-11	0.371646	0.785	0.629	1.3257e-06
Tuba1a	7.09036e-11	0.335371	0.963	0.974	1.93063e-06
Tubb2b	9.94776e-11	0.397092	0.532	0.317	2.70868e-06
Thbd	1.30931e-10	0.407346	0.71	0.566	3.56513e-06
Junb	1.32451e-10	0.373321	0.939	0.924	3.60651e-06
Cdkn1a	4.15604e-10	0.339709	0.727	0.538	1.13165e-05
Bhlhe40	7.30858e-10	0.360847	0.586	0.408	1.99005e-05
S1pr1	8.44694e-10	0.372686	0.734	0.597	2.30002e-05
Cacna2d1	9.39349e-10	0.307286	0.209	0.074	2.55775e-05
Kank3	9.5727e-10	-0.28245	0.741	0.847	2.60655e-05
Ramp2	1.16352e-09	-0.267369	0.798	0.888	3.16816e-05
Rtn1	1.28301e-09	0.350481	0.67	0.498	3.4935e-05
Tpm4	1.40508e-09	-0.291336	0.791	0.832	3.82588e-05
Sox17	1.83753e-09	-0.291867	0.798	0.868	5.00341e-05
Ly6c1	1.91583e-09	-0.258928	0.97	0.967	5.21661e-05
Rab4a	2.6797e-09	-0.361774	0.559	0.711	7.29657e-05
Csrnp1	3.0409e-09	0.316382	0.404	0.234	8.28006e-05
Klf6	4.04923e-09	0.38669	0.694	0.536	0.000110257
Srxn1	5.52434e-09	0.332445	0.391	0.218	0.000150422
Rasd1	6.27879e-09	0.409354	0.468	0.314	0.000170965
Cd63	6.8766e-09	0.292858	0.468	0.284	0.000187243
Sult1a1	8.86081e-09	-0.355212	0.316	0.49	0.000241271
Uchl1	1.18515e-08	0.280047	0.966	0.967	0.000322704
Cebpd	1.75611e-08	0.325021	0.764	0.688	0.000478171
Grrp1	2.28589e-08	0.270535	0.845	0.795	0.000622424
Gm15844	2.3678e-08	0.300832	0.195	0.073	0.000644729
H2afv	2.47526e-08	-0.295749	0.667	0.784	0.000673988
Fabp5	2.86694e-08	0.320311	0.599	0.422	0.000780638
Hn1	4.12398e-08	0.313865	0.599	0.447	0.00112292
Nostrin	5.5244e-08	-0.323101	0.421	0.566	0.00150424
Clu	5.95439e-08	0.346073	0.717	0.563	0.00162132
Id2	7.32164e-08	-0.33903	0.458	0.614	0.00199361
Hbb-bs	9.85787e-08	-0.254485	0.118	0.284	0.0026842
Tpd52l1	1.10881e-07	-0.301711	0.418	0.584	0.00301917
Aspscr1	1.2201e-07	0.327963	0.465	0.302	0.00332222
Rtn4	2.12672e-07	0.282356	0.768	0.667	0.00579084
Etv5	2.46354e-07	-0.256833	0.189	0.345	0.00670796
Btg2	2.6797e-07	0.417703	0.838	0.81	0.00729657
mt-Co1	2.79701e-07	0.310493	0.848	0.784	0.00761599
Rras	5.5558e-07	-0.266591	0.643	0.734	0.0151279
Meg3	1.11626e-06	0.380115	0.609	0.483	0.0303945
Rgcc	1.39283e-06	-0.30523	0.67	0.769	0.0379254
Fosb	1.64479e-06	0.379529	0.734	0.68	0.0447859
Ier2	1.75091e-06	0.295004	0.896	0.899	0.0476756

### Sheet: VECC_7d
	p_val	avg_logFC	pct.1	pct.2	p_val_adj
Npy	5.23845e-36	2.33366	0.797	0.006	1.42638e-31
Gal	5.11695e-27	1.83404	0.716	0.038	1.39329e-22
Sprr1a	6.43322e-20	1.68753	0.459	0	1.7517e-15
Nts	2.85111e-16	1.48952	0.378	0	7.76327e-12
Lgals1	1.12895e-10	0.958931	0.865	0.452	3.07403e-06
S100a10	6.96681e-10	0.725761	0.986	0.745	1.89699e-05
Gap43	5.85642e-09	0.898263	0.527	0.153	0.000159465
Dusp1	3.35392e-07	0.785344	0.554	0.191	0.00913239
Hn1	5.92709e-07	0.791595	0.514	0.185	0.0161389
Stmn2	1.33837e-06	0.585115	0.986	0.866	0.0364425
Kif22	1.71989e-06	0.676978	0.162	0.006	0.0468309

### Sheet: VSMC_7d
	p_val	avg_logFC	pct.1	pct.2	p_val_adj
Npy	2.6884e-78	1.87678	0.805	0.031	7.32025e-74
Gal	8.16595e-71	1.78343	0.727	0.019	2.22351e-66
Sprr1a	9.1045e-54	1.41215	0.541	0	2.47907e-49
Nts	1.70535e-42	1.21968	0.473	0.011	4.64351e-38
Stmn2	6.50965e-29	0.601066	1	0.917	1.77251e-24
S100a10	2.52204e-25	0.628531	0.99	0.817	6.86726e-21
Gap43	4.35893e-21	0.872217	0.6	0.208	1.18689e-16
Fxyd2	1.76858e-19	-0.672829	0.8	0.922	4.81565e-15
Tubb3	1.92929e-19	0.46319	0.99	0.942	5.25326e-15
Zfp36	4.62577e-14	0.717485	0.771	0.522	1.25955e-09
Srxn1	4.0372e-13	0.585719	0.356	0.1	1.09929e-08
Kif22	1.03806e-11	0.452535	0.141	0.006	2.82654e-07
Mt1	1.06583e-11	0.909247	0.756	0.494	2.90215e-07
Hn1	2.02703e-11	0.564181	0.488	0.214	5.51939e-07
Lgals1	2.92749e-11	0.328714	0.971	0.872	7.97127e-07
Dbp	1.53378e-09	-0.82371	0.024	0.206	4.17634e-05
Gadd45g	1.76325e-09	0.61832	0.746	0.506	4.80114e-05
Tubb2a	1.85649e-09	0.494691	0.761	0.536	5.05503e-05
Tuba1a	3.55544e-09	0.258432	0.995	0.972	9.68111e-05
Rtn4	3.55722e-09	0.481977	0.61	0.353	9.68596e-05
Kifap3	3.70494e-09	0.455981	0.454	0.208	0.000100882
Stmn4	5.8433e-09	0.457759	0.166	0.028	0.000159107
Gadd45a	9.23309e-09	0.462441	0.268	0.086	0.000251408
Plin2	1.36179e-08	0.458096	0.244	0.072	0.000370803
Cacna2d1	2.68212e-08	0.404038	0.332	0.128	0.000730315
Ctla2a	6.26695e-08	0.354379	0.112	0.011	0.00170643
Aspscr1	1.26516e-07	0.378853	0.215	0.061	0.00344492
Vgf	1.56519e-07	0.333352	0.127	0.019	0.00426186
Adamts1	2.40224e-07	0.488345	0.576	0.375	0.00654107
Hbb-bs	3.01915e-07	-0.840729	0.054	0.214	0.00822084
Serpinb1a	3.15395e-07	0.401336	0.337	0.15	0.0085879
Mt2	3.31774e-07	0.775358	0.283	0.114	0.00903387
S100a6	6.17348e-07	-0.314689	0.907	0.911	0.0168098
Sncg	6.94157e-07	-0.277302	0.976	0.983	0.0189012
Atf3	7.34154e-07	0.554042	0.498	0.289	0.0199903
Rtn1	8.12767e-07	0.387257	0.668	0.442	0.0221308
Akr1b8	9.87651e-07	0.268894	0.112	0.017	0.0268927
S100a11	1.21865e-06	0.374453	0.824	0.639	0.0331825
